# Common mechanism of activated catalysis in P-loop fold nucleoside triphosphatases – united in diversity

**DOI:** 10.1101/2022.06.23.497301

**Authors:** Maria I. Kozlova, Daria N. Shalaeva, Daria V. Dibrova, Armen Y Mulkidjanian

## Abstract

Though P-loop fold nucleoside triphosphatases (also known as Walker NTPases) are widespread, their catalytic mechanism remains unclear. Based on a comparative structure analysis of 3136 Mg-NTP-containing catalytic sites, we propose a common scheme of activated catalysis for P-loop NTPases. In this scheme, a hydrogen bond (H-bond) between the strictly conserved, Mg-coordinating Ser/Thr of the Walker A motif ([Ser/Thr]^WA^) and the conserved aspartate of the Walker B motif (Asp^WB^) plays the key role. We found that this H-bond is very short in the structures with bound transition state analogs. Given that a short hydrogen bond (also known as a low-barrier hydrogen bond) implies parity of pK values of the H-bond partners, we suggest that the proton affinities of these two residues reverse upon activation so that the proton relocates from [Ser/Thr]^WA^ to Asp^WB^. The anionic [Ser/Thr]^WA^ alkoxide withdraws then a proton from the would-be nucleophile (either a water molecule or a sugar moiety in some P-loop kinases), and the nascent anion attacks the gamma-phosphate group. When gamma-phosphate breaks away, the trapped proton relays from Asp^WB^, via [Ser/Thr]^WA^, to beta-phosphate and compensates for its developing negative charge.
