## Supplementary Table 2 for "Common mechanism of activated catalysis in P-loop fold nucleoside triphosphatases – united in diversity"

### Sheet: FullList
	Fluoride group				Interaction partner
PDB	Atom	ResName	ResNumber	chain	atom	resname	resnumber	chain	dist
1e1r	F1	AF3	602	D	C	ILE	343	C	3.75022
1e1r	F1	AF3	602	D	O	ILE	343	C	3.28877
1e1r	F1	AF3	602	D	CG2	ILE	343	C	4.50946
1e1r	F1	AF3	602	D	N	SER	344	C	3.60698
1e1r	F1	AF3	602	D	CA	SER	344	C	2.7742
1e1r	F1	AF3	602	D	C	SER	344	C	3.65162
1e1r	F1	AF3	602	D	O	SER	344	C	3.83678
1e1r	F1	AF3	602	D	CB	SER	344	C	3.28884
1e1r	F1	AF3	602	D	OG	SER	344	C	4.62817
1e1r	F1	AF3	602	D	N	ILE	345	C	4.59815
1e1r	F1	AF3	602	D	NE	ARG	373	C	4.66454
1e1r	F1	AF3	602	D	CZ	ARG	373	C	3.4749
1e1r	F1	AF3	602	D	NH1	ARG	373	C	3.45479
1e1r	F1	AF3	602	D	NH2	ARG	373	C	2.82221
1e1r	F1	AF3	602	D	N	ALA	158	D	4.97613
1e1r	F1	AF3	602	D	CA	ALA	158	D	3.64821
1e1r	F1	AF3	602	D	C	ALA	158	D	3.91143
1e1r	F1	AF3	602	D	O	ALA	158	D	4.97662
1e1r	F1	AF3	602	D	CB	ALA	158	D	3.68226
1e1r	F1	AF3	602	D	N	GLY	159	D	3.43084
1e1r	F1	AF3	602	D	CA	GLY	159	D	4.27858
1e1r	F1	AF3	602	D	CZ	ARG	189	D	4.35927
1e1r	F1	AF3	602	D	NH1	ARG	189	D	4.29717
1e1r	F1	AF3	602	D	NH2	ARG	189	D	3.46218
1e1r	F1	AF3	602	D	CE1	TYR	311	D	4.90899
1e1r	F1	AF3	602	D	O	HOH	2052	D	3.86191
1e1r	F2	AF3	602	D	CA	SER	344	C	4.75803
1e1r	F2	AF3	602	D	CB	SER	344	C	4.22584
1e1r	F2	AF3	602	D	O	GLY	156	D	4.72163
1e1r	F2	AF3	602	D	C	GLY	157	D	4.34362
1e1r	F2	AF3	602	D	O	GLY	157	D	3.81949
1e1r	F2	AF3	602	D	N	ALA	158	D	4.44978
1e1r	F2	AF3	602	D	CA	ALA	158	D	3.85593
1e1r	F2	AF3	602	D	C	ALA	158	D	4.53534
1e1r	F2	AF3	602	D	CB	ALA	158	D	4.60433
1e1r	F2	AF3	602	D	N	GLY	159	D	4.14054
1e1r	F2	AF3	602	D	CD	LYS	162	D	4.96112
1e1r	F2	AF3	602	D	CE	LYS	162	D	3.52571
1e1r	F2	AF3	602	D	NZ	LYS	162	D	2.70666
1e1r	F2	AF3	602	D	CB	TYR	311	D	4.63249
1e1r	F2	AF3	602	D	CG	TYR	311	D	4.22601
1e1r	F2	AF3	602	D	CD1	TYR	311	D	3.11669
1e1r	F2	AF3	602	D	CE1	TYR	311	D	3.51478
1e1r	F2	AF3	602	D	CZ	TYR	311	D	4.80911
1e1r	F2	AF3	602	D	MG	MG	601	D	4.59336
1e1r	F2	AF3	602	D	O	HOH	2050	D	3.00541
1e1r	F2	AF3	602	D	O	HOH	2052	D	3.64762
1e1r	F2	AF3	602	D	O	HOH	2072	D	4.61971
1e1r	F3	AF3	602	D	CA	SER	344	C	4.98204
1e1r	F3	AF3	602	D	O	SER	344	C	4.69041
1e1r	F3	AF3	602	D	CZ	ARG	373	C	3.97095
1e1r	F3	AF3	602	D	NH1	ARG	373	C	2.98034
1e1r	F3	AF3	602	D	NH2	ARG	373	C	4.2481
1e1r	F3	AF3	602	D	N	GLY	159	D	4.70907
1e1r	F3	AF3	602	D	NZ	LYS	162	D	4.50355
1e1r	F3	AF3	602	D	OG1	THR	163	D	4.67101
1e1r	F3	AF3	602	D	CD	GLU	188	D	4.75888
1e1r	F3	AF3	602	D	OE1	GLU	188	D	3.83323
1e1r	F3	AF3	602	D	CZ	ARG	189	D	3.86755
1e1r	F3	AF3	602	D	NH1	ARG	189	D	2.95988
1e1r	F3	AF3	602	D	NH2	ARG	189	D	3.86269
1e1r	F3	AF3	602	D	MG	MG	601	D	2.52042
1e1r	F3	AF3	602	D	O	HOH	2050	D	3.5731
1e1r	F3	AF3	602	D	O	HOH	2051	D	3.43412
1e1r	F3	AF3	602	D	O	HOH	2052	D	3.05972
1e1r	F3	AF3	602	D	O	HOH	2072	D	3.66844
1e1r	F3	AF3	602	D	O	HOH	2143	D	3.29479
1h8e	F1	ALF	620	D	CA	SER	344	C	4.10384
1h8e	F1	ALF	620	D	O	SER	344	C	4.8254
1h8e	F1	ALF	620	D	CB	SER	344	C	3.75174
1h8e	F1	ALF	620	D	NH1	ARG	373	C	4.97282
1h8e	F1	ALF	620	D	NH2	ARG	373	C	4.8794
1h8e	F1	ALF	620	D	O	GLY	156	D	4.99488
1h8e	F1	ALF	620	D	C	GLY	157	D	4.09932
1h8e	F1	ALF	620	D	O	GLY	157	D	3.73344
1h8e	F1	ALF	620	D	N	ALA	158	D	3.86349
1h8e	F1	ALF	620	D	CA	ALA	158	D	2.98101
1h8e	F1	ALF	620	D	C	ALA	158	D	3.66026
1h8e	F1	ALF	620	D	O	ALA	158	D	4.89403
1h8e	F1	ALF	620	D	CB	ALA	158	D	3.67623
1h8e	F1	ALF	620	D	N	GLY	159	D	3.30555
1h8e	F1	ALF	620	D	CA	GLY	159	D	4.55673
1h8e	F1	ALF	620	D	CE	LYS	162	D	4.08782
1h8e	F1	ALF	620	D	NZ	LYS	162	D	3.13728
1h8e	F1	ALF	620	D	NH2	ARG	260	D	4.98074
1h8e	F1	ALF	620	D	CG	TYR	311	D	4.55107
1h8e	F1	ALF	620	D	CD1	TYR	311	D	3.20039
1h8e	F1	ALF	620	D	CE1	TYR	311	D	3.17714
1h8e	F1	ALF	620	D	CZ	TYR	311	D	4.4845
1h8e	F1	ALF	620	D	O	HOH	2120	D	3.19651
1h8e	F1	ALF	620	D	O	HOH	2121	D	3.88381
1h8e	F1	ALF	620	D	O	HOH	2155	D	4.95319
1h8e	F2	ALF	620	D	O	SER	344	C	4.60399
1h8e	F2	ALF	620	D	CZ	ARG	373	C	4.81715
1h8e	F2	ALF	620	D	NH1	ARG	373	C	3.7471
1h8e	F2	ALF	620	D	CE	LYS	162	D	4.87959
1h8e	F2	ALF	620	D	NZ	LYS	162	D	4.69286
1h8e	F2	ALF	620	D	OG1	THR	163	D	4.16948
1h8e	F2	ALF	620	D	CG	GLU	188	D	4.76722
1h8e	F2	ALF	620	D	CD	GLU	188	D	3.8633
1h8e	F2	ALF	620	D	OE1	GLU	188	D	2.91278
1h8e	F2	ALF	620	D	OE2	GLU	188	D	4.46024
1h8e	F2	ALF	620	D	CZ	ARG	189	D	4.10469
1h8e	F2	ALF	620	D	NH1	ARG	189	D	3.17326
1h8e	F2	ALF	620	D	NH2	ARG	189	D	4.0783
1h8e	F2	ALF	620	D	OE2	GLU	192	D	4.91011
1h8e	F2	ALF	620	D	MG	MG	601	D	2.0503
1h8e	F2	ALF	620	D	O	HOH	2120	D	2.53538
1h8e	F2	ALF	620	D	O	HOH	2121	D	3.6391
1h8e	F2	ALF	620	D	O	HOH	2122	D	2.82057
1h8e	F2	ALF	620	D	O	HOH	2125	D	3.1899
1h8e	F2	ALF	620	D	O	HOH	2155	D	2.84961
1h8e	F3	ALF	620	D	C	ILE	343	C	4.58727
1h8e	F3	ALF	620	D	O	ILE	343	C	4.08008
1h8e	F3	ALF	620	D	N	SER	344	C	4.39448
1h8e	F3	ALF	620	D	CA	SER	344	C	3.32121
1h8e	F3	ALF	620	D	C	SER	344	C	3.6605
1h8e	F3	ALF	620	D	O	SER	344	C	3.36359
1h8e	F3	ALF	620	D	CB	SER	344	C	3.84309
1h8e	F3	ALF	620	D	N	ILE	345	C	4.74615
1h8e	F3	ALF	620	D	NE	ARG	373	C	4.69112
1h8e	F3	ALF	620	D	CZ	ARG	373	C	3.44676
1h8e	F3	ALF	620	D	NH1	ARG	373	C	2.99659
1h8e	F3	ALF	620	D	NH2	ARG	373	C	3.10902
1h8e	F3	ALF	620	D	CA	ALA	158	D	4.49611
1h8e	F3	ALF	620	D	C	ALA	158	D	4.53322
1h8e	F3	ALF	620	D	CB	ALA	158	D	4.78225
1h8e	F3	ALF	620	D	N	GLY	159	D	3.7213
1h8e	F3	ALF	620	D	CA	GLY	159	D	4.35891
1h8e	F3	ALF	620	D	OE1	GLU	188	D	4.43364
1h8e	F3	ALF	620	D	CZ	ARG	189	D	3.86741
1h8e	F3	ALF	620	D	NH1	ARG	189	D	3.76206
1h8e	F3	ALF	620	D	NH2	ARG	189	D	3.03155
1h8e	F3	ALF	620	D	MG	MG	601	D	4.39489
1h8e	F3	ALF	620	D	O	HOH	2120	D	2.47395
1h8e	F3	ALF	620	D	O	HOH	2121	D	4.88785
1h8e	F3	ALF	620	D	O	HOH	2125	D	4.79119
1h8e	F4	ALF	620	D	O	GLY	157	D	4.92062
1h8e	F4	ALF	620	D	CB	LYS	162	D	4.66522
1h8e	F4	ALF	620	D	CG	LYS	162	D	4.6891
1h8e	F4	ALF	620	D	CD	LYS	162	D	4.08235
1h8e	F4	ALF	620	D	CE	LYS	162	D	2.57854
1h8e	F4	ALF	620	D	NZ	LYS	162	D	2.57598
1h8e	F4	ALF	620	D	CD	GLU	188	D	4.41693
1h8e	F4	ALF	620	D	OE1	GLU	188	D	4.04165
1h8e	F4	ALF	620	D	OE2	GLU	188	D	4.38951
1h8e	F4	ALF	620	D	CG	ASN	257	D	4.8373
1h8e	F4	ALF	620	D	ND2	ASN	257	D	4.01762
1h8e	F4	ALF	620	D	CB	TYR	311	D	4.74786
1h8e	F4	ALF	620	D	CG	TYR	311	D	4.83844
1h8e	F4	ALF	620	D	CD1	TYR	311	D	3.9523
1h8e	F4	ALF	620	D	CE1	TYR	311	D	4.71246
1h8e	F4	ALF	620	D	MG	MG	601	D	3.44293
1h8e	F4	ALF	620	D	O	HOH	2120	D	3.2215
1h8e	F4	ALF	620	D	O	HOH	2121	D	2.10429
1h8e	F4	ALF	620	D	O	HOH	2122	D	4.54517
1h8e	F4	ALF	620	D	O	HOH	2155	D	2.53319
1h8e	F1	ALF	620	F	O	ILE	343	B	4.32627
1h8e	F1	ALF	620	F	N	SER	344	B	4.97531
1h8e	F1	ALF	620	F	CA	SER	344	B	3.88734
1h8e	F1	ALF	620	F	C	SER	344	B	4.06008
1h8e	F1	ALF	620	F	O	SER	344	B	3.71091
1h8e	F1	ALF	620	F	CB	SER	344	B	4.47835
1h8e	F1	ALF	620	F	NE	ARG	373	B	4.6184
1h8e	F1	ALF	620	F	CZ	ARG	373	B	3.30475
1h8e	F1	ALF	620	F	NH1	ARG	373	B	2.88591
1h8e	F1	ALF	620	F	NH2	ARG	373	B	2.94539
1h8e	F1	ALF	620	F	N	GLY	159	F	4.28014
1h8e	F1	ALF	620	F	CA	GLY	159	F	4.62649
1h8e	F1	ALF	620	F	OE1	GLU	188	F	4.48176
1h8e	F1	ALF	620	F	NE	ARG	189	F	4.41502
1h8e	F1	ALF	620	F	CZ	ARG	189	F	3.09165
1h8e	F1	ALF	620	F	NH1	ARG	189	F	2.66182
1h8e	F1	ALF	620	F	NH2	ARG	189	F	2.66861
1h8e	F1	ALF	620	F	MG	MG	601	F	3.83218
1h8e	F1	ALF	620	F	O	HOH	2128	F	2.75608
1h8e	F1	ALF	620	F	O	HOH	2129	F	4.47344
1h8e	F1	ALF	620	F	O	HOH	2134	F	3.70679
1h8e	F2	ALF	620	F	CA	SER	344	B	4.91361
1h8e	F2	ALF	620	F	CB	SER	344	B	4.29983
1h8e	F2	ALF	620	F	C	GLY	157	F	4.92491
1h8e	F2	ALF	620	F	O	GLY	157	F	4.42428
1h8e	F2	ALF	620	F	N	ALA	158	F	4.88825
1h8e	F2	ALF	620	F	CA	ALA	158	F	4.17901
1h8e	F2	ALF	620	F	C	ALA	158	F	4.74511
1h8e	F2	ALF	620	F	N	GLY	159	F	4.2612
1h8e	F2	ALF	620	F	CD	LYS	162	F	4.67799
1h8e	F2	ALF	620	F	CE	LYS	162	F	3.14225
1h8e	F2	ALF	620	F	NZ	LYS	162	F	2.6305
1h8e	F2	ALF	620	F	CD	GLU	188	F	4.90827
1h8e	F2	ALF	620	F	OE1	GLU	188	F	4.40746
1h8e	F2	ALF	620	F	OE2	GLU	188	F	4.71841
1h8e	F2	ALF	620	F	NH2	ARG	260	F	4.94533
1h8e	F2	ALF	620	F	CB	TYR	311	F	4.9505
1h8e	F2	ALF	620	F	CG	TYR	311	F	4.60693
1h8e	F2	ALF	620	F	CD1	TYR	311	F	3.441
1h8e	F2	ALF	620	F	CE1	TYR	311	F	3.85699
1h8e	F2	ALF	620	F	MG	MG	601	F	4.05027
1h8e	F2	ALF	620	F	O	HOH	2128	F	2.70102
1h8e	F2	ALF	620	F	O	HOH	2129	F	4.93401
1h8e	F2	ALF	620	F	O	HOH	2130	F	2.55248
1h8e	F2	ALF	620	F	O	HOH	2164	F	3.67474
1h8e	F3	ALF	620	F	O	SER	344	B	4.83255
1h8e	F3	ALF	620	F	NH1	ARG	373	B	4.58474
1h8e	F3	ALF	620	F	CE	LYS	162	F	4.43132
1h8e	F3	ALF	620	F	NZ	LYS	162	F	4.33678
1h8e	F3	ALF	620	F	OG1	THR	163	F	3.95515
1h8e	F3	ALF	620	F	CG	GLU	188	F	4.9055
1h8e	F3	ALF	620	F	CD	GLU	188	F	3.90729
1h8e	F3	ALF	620	F	OE1	GLU	188	F	2.98834
1h8e	F3	ALF	620	F	OE2	GLU	188	F	4.39048
1h8e	F3	ALF	620	F	CZ	ARG	189	F	4.61924
1h8e	F3	ALF	620	F	NH1	ARG	189	F	3.5288
1h8e	F3	ALF	620	F	NH2	ARG	189	F	4.75246
1h8e	F3	ALF	620	F	MG	MG	601	F	1.93799
1h8e	F3	ALF	620	F	O	HOH	2128	F	2.43674
1h8e	F3	ALF	620	F	O	HOH	2129	F	2.63067
1h8e	F3	ALF	620	F	O	HOH	2130	F	3.23459
1h8e	F3	ALF	620	F	O	HOH	2134	F	3.09854
1h8e	F3	ALF	620	F	O	HOH	2164	F	2.57957
1h8e	F4	ALF	620	F	C	ILE	343	B	4.40249
1h8e	F4	ALF	620	F	O	ILE	343	B	4.24226
1h8e	F4	ALF	620	F	CG2	ILE	343	B	4.83033
1h8e	F4	ALF	620	F	N	SER	344	B	3.94417
1h8e	F4	ALF	620	F	CA	SER	344	B	3.07886
1h8e	F4	ALF	620	F	C	SER	344	B	4.11046
1h8e	F4	ALF	620	F	O	SER	344	B	4.1574
1h8e	F4	ALF	620	F	CB	SER	344	B	3.12623
1h8e	F4	ALF	620	F	OG	SER	344	B	4.54417
1h8e	F4	ALF	620	F	CZ	ARG	373	B	4.90723
1h8e	F4	ALF	620	F	NH1	ARG	373	B	4.99736
1h8e	F4	ALF	620	F	NH2	ARG	373	B	3.91325
1h8e	F4	ALF	620	F	C	GLY	157	F	4.87728
1h8e	F4	ALF	620	F	O	GLY	157	F	4.59701
1h8e	F4	ALF	620	F	N	ALA	158	F	4.30738
1h8e	F4	ALF	620	F	CA	ALA	158	F	3.0003
1h8e	F4	ALF	620	F	C	ALA	158	F	3.2539
1h8e	F4	ALF	620	F	O	ALA	158	F	4.43046
1h8e	F4	ALF	620	F	CB	ALA	158	F	3.44192
1h8e	F4	ALF	620	F	N	GLY	159	F	2.78333
1h8e	F4	ALF	620	F	CA	GLY	159	F	3.8482
1h8e	F4	ALF	620	F	NZ	LYS	162	F	4.28598
1h8e	F4	ALF	620	F	NH2	ARG	189	F	4.48129
1h8e	F4	ALF	620	F	CD1	TYR	311	F	4.66795
1h8e	F4	ALF	620	F	CE1	TYR	311	F	4.26213
1h8e	F4	ALF	620	F	O	HOH	2128	F	3.02362
1h8e	F4	ALF	620	F	O	HOH	2130	F	4.86838
1ow3	F1	MGF	682	B	O	GLY	12	B	4.36288
1ow3	F1	MGF	682	B	C	ASP	13	B	4.38532
1ow3	F1	MGF	682	B	O	ASP	13	B	4.04637
1ow3	F1	MGF	682	B	N	GLY	14	B	4.17397
1ow3	F1	MGF	682	B	CA	GLY	14	B	3.48964
1ow3	F1	MGF	682	B	C	GLY	14	B	4.23548
1ow3	F1	MGF	682	B	N	ALA	15	B	3.90592
1ow3	F1	MGF	682	B	CD	LYS	18	B	4.79721
1ow3	F1	MGF	682	B	CE	LYS	18	B	3.31819
1ow3	F1	MGF	682	B	NZ	LYS	18	B	2.63253
1ow3	F1	MGF	682	B	C	THR	60	B	4.91986
1ow3	F1	MGF	682	B	O	THR	60	B	4.09358
1ow3	F1	MGF	682	B	N	ALA	61	B	4.92375
1ow3	F1	MGF	682	B	CA	ALA	61	B	3.94089
1ow3	F1	MGF	682	B	C	ALA	61	B	3.71127
1ow3	F1	MGF	682	B	O	ALA	61	B	4.8185
1ow3	F1	MGF	682	B	CB	ALA	61	B	4.92638
1ow3	F1	MGF	682	B	N	GLY	62	B	2.68513
1ow3	F1	MGF	682	B	CA	GLY	62	B	3.33741
1ow3	F1	MGF	682	B	C	GLY	62	B	4.36033
1ow3	F1	MGF	682	B	N	GLN	63	B	4.47272
1ow3	F1	MGF	682	B	CD	GLN	63	B	4.31791
1ow3	F1	MGF	682	B	OE1	GLN	63	B	3.95906
1ow3	F1	MGF	682	B	NE2	GLN	63	B	4.05354
1ow3	F1	MGF	682	B	MG	MG	681	B	4.63929
1ow3	F1	MGF	682	B	O	HOH	683	B	2.87111
1ow3	F1	MGF	682	B	O	HOH	685	B	4.27792
1ow3	F2	MGF	682	B	NE	ARG	85	A	4.97406
1ow3	F2	MGF	682	B	CZ	ARG	85	A	4.80995
1ow3	F2	MGF	682	B	NH2	ARG	85	A	3.8423
1ow3	F2	MGF	682	B	NZ	LYS	18	B	4.8713
1ow3	F2	MGF	682	B	OG1	THR	19	B	4.05425
1ow3	F2	MGF	682	B	O	VAL	35	B	4.4671
1ow3	F2	MGF	682	B	N	PRO	36	B	4.93017
1ow3	F2	MGF	682	B	CA	PRO	36	B	3.73674
1ow3	F2	MGF	682	B	C	PRO	36	B	3.66055
1ow3	F2	MGF	682	B	O	PRO	36	B	4.83378
1ow3	F2	MGF	682	B	CB	PRO	36	B	4.55619
1ow3	F2	MGF	682	B	N	THR	37	B	2.68502
1ow3	F2	MGF	682	B	CA	THR	37	B	3.43572
1ow3	F2	MGF	682	B	C	THR	37	B	4.24683
1ow3	F2	MGF	682	B	O	THR	37	B	4.06952
1ow3	F2	MGF	682	B	CB	THR	37	B	3.0435
1ow3	F2	MGF	682	B	OG1	THR	37	B	2.83918
1ow3	F2	MGF	682	B	CG2	THR	37	B	4.5082
1ow3	F2	MGF	682	B	O	THR	60	B	4.30792
1ow3	F2	MGF	682	B	CA	ALA	61	B	4.92859
1ow3	F2	MGF	682	B	MG	MG	681	B	1.93972
1ow3	F2	MGF	682	B	O	HOH	683	B	2.72683
1ow3	F2	MGF	682	B	O	HOH	684	B	2.95388
1ow3	F2	MGF	682	B	O	HOH	685	B	2.9193
1ow3	F3	MGF	682	B	O	ARG	85	A	4.63188
1ow3	F3	MGF	682	B	CB	ARG	85	A	4.94037
1ow3	F3	MGF	682	B	CG	ARG	85	A	3.46502
1ow3	F3	MGF	682	B	CD	ARG	85	A	3.59026
1ow3	F3	MGF	682	B	NE	ARG	85	A	2.59635
1ow3	F3	MGF	682	B	CZ	ARG	85	A	3.33146
1ow3	F3	MGF	682	B	NH1	ARG	85	A	4.62598
1ow3	F3	MGF	682	B	NH2	ARG	85	A	3.23577
1ow3	F3	MGF	682	B	CA	GLY	14	B	3.89329
1ow3	F3	MGF	682	B	C	GLY	14	B	4.06169
1ow3	F3	MGF	682	B	N	ALA	15	B	3.36886
1ow3	F3	MGF	682	B	CA	ALA	15	B	4.19464
1ow3	F3	MGF	682	B	CB	ALA	15	B	4.61354
1ow3	F3	MGF	682	B	N	PRO	36	B	4.80398
1ow3	F3	MGF	682	B	CA	PRO	36	B	3.77079
1ow3	F3	MGF	682	B	C	PRO	36	B	4.71315
1ow3	F3	MGF	682	B	CB	PRO	36	B	3.58189
1ow3	F3	MGF	682	B	CG	PRO	36	B	4.92657
1ow3	F3	MGF	682	B	N	THR	37	B	4.61247
1ow3	F3	MGF	682	B	CD	GLN	63	B	3.74956
1ow3	F3	MGF	682	B	OE1	GLN	63	B	3.93865
1ow3	F3	MGF	682	B	NE2	GLN	63	B	2.73246
1ow3	F3	MGF	682	B	O	HOH	683	B	2.84802
1tx4	F1	ALF	682	B	O	ARG	85	A	4.97464
1tx4	F1	ALF	682	B	NE	ARG	85	A	4.90824
1tx4	F1	ALF	682	B	O	GLY	12	B	4.85269
1tx4	F1	ALF	682	B	C	ASP	13	B	4.26686
1tx4	F1	ALF	682	B	O	ASP	13	B	3.97118
1tx4	F1	ALF	682	B	N	GLY	14	B	4.0196
1tx4	F1	ALF	682	B	CA	GLY	14	B	3.12553
1tx4	F1	ALF	682	B	C	GLY	14	B	3.685
1tx4	F1	ALF	682	B	O	GLY	14	B	4.90365
1tx4	F1	ALF	682	B	N	ALA	15	B	3.13829
1tx4	F1	ALF	682	B	CA	ALA	15	B	4.33496
1tx4	F1	ALF	682	B	CE	LYS	18	B	4.46354
1tx4	F1	ALF	682	B	NZ	LYS	18	B	3.29758
1tx4	F1	ALF	682	B	CA	ALA	61	B	4.57008
1tx4	F1	ALF	682	B	C	ALA	61	B	4.14706
1tx4	F1	ALF	682	B	N	GLY	62	B	2.955
1tx4	F1	ALF	682	B	CA	GLY	62	B	3.26806
1tx4	F1	ALF	682	B	C	GLY	62	B	4.0155
1tx4	F1	ALF	682	B	N	GLN	63	B	4.05931
1tx4	F1	ALF	682	B	CG	GLN	63	B	4.72105
1tx4	F1	ALF	682	B	CD	GLN	63	B	3.49432
1tx4	F1	ALF	682	B	OE1	GLN	63	B	3.45598
1tx4	F1	ALF	682	B	NE2	GLN	63	B	3.0249
1tx4	F1	ALF	682	B	O	HOH	684	B	2.62195
1tx4	F1	ALF	682	B	O	HOH	685	B	4.98479
1tx4	F2	ALF	682	B	NE	ARG	85	A	4.60349
1tx4	F2	ALF	682	B	CZ	ARG	85	A	4.53338
1tx4	F2	ALF	682	B	NH2	ARG	85	A	3.60637
1tx4	F2	ALF	682	B	OG1	THR	19	B	4.53877
1tx4	F2	ALF	682	B	C	VAL	35	B	4.93752
1tx4	F2	ALF	682	B	O	VAL	35	B	4.30504
1tx4	F2	ALF	682	B	N	PRO	36	B	4.72881
1tx4	F2	ALF	682	B	CA	PRO	36	B	3.53499
1tx4	F2	ALF	682	B	C	PRO	36	B	3.55768
1tx4	F2	ALF	682	B	O	PRO	36	B	4.74633
1tx4	F2	ALF	682	B	CB	PRO	36	B	4.27819
1tx4	F2	ALF	682	B	N	THR	37	B	2.6429
1tx4	F2	ALF	682	B	CA	THR	37	B	3.47143
1tx4	F2	ALF	682	B	C	THR	37	B	4.1891
1tx4	F2	ALF	682	B	O	THR	37	B	3.85265
1tx4	F2	ALF	682	B	CB	THR	37	B	3.25189
1tx4	F2	ALF	682	B	OG1	THR	37	B	3.09389
1tx4	F2	ALF	682	B	CG2	THR	37	B	4.7049
1tx4	F2	ALF	682	B	CA	ALA	61	B	4.9857
1tx4	F2	ALF	682	B	OE1	GLN	63	B	4.91812
1tx4	F2	ALF	682	B	NE2	GLN	63	B	4.98667
1tx4	F2	ALF	682	B	MG	MG	681	B	2.30079
1tx4	F2	ALF	682	B	O	HOH	683	B	2.99691
1tx4	F2	ALF	682	B	O	HOH	684	B	2.34517
1tx4	F2	ALF	682	B	O	HOH	685	B	3.20009
1tx4	F3	ALF	682	B	CG	ARG	85	A	3.81691
1tx4	F3	ALF	682	B	CD	ARG	85	A	3.8734
1tx4	F3	ALF	682	B	NE	ARG	85	A	2.72597
1tx4	F3	ALF	682	B	CZ	ARG	85	A	3.29794
1tx4	F3	ALF	682	B	NH1	ARG	85	A	4.61835
1tx4	F3	ALF	682	B	NH2	ARG	85	A	3.0438
1tx4	F3	ALF	682	B	CA	GLY	14	B	4.78317
1tx4	F3	ALF	682	B	C	GLY	14	B	4.8256
1tx4	F3	ALF	682	B	N	ALA	15	B	3.87163
1tx4	F3	ALF	682	B	CA	ALA	15	B	4.42141
1tx4	F3	ALF	682	B	CB	ALA	15	B	4.79301
1tx4	F3	ALF	682	B	O	VAL	35	B	4.93043
1tx4	F3	ALF	682	B	N	PRO	36	B	4.4478
1tx4	F3	ALF	682	B	CA	PRO	36	B	3.37386
1tx4	F3	ALF	682	B	C	PRO	36	B	4.2446
1tx4	F3	ALF	682	B	CB	PRO	36	B	3.39051
1tx4	F3	ALF	682	B	CG	PRO	36	B	4.7007
1tx4	F3	ALF	682	B	N	THR	37	B	4.0205
1tx4	F3	ALF	682	B	O	THR	37	B	4.93111
1tx4	F3	ALF	682	B	CD	GLN	63	B	3.82185
1tx4	F3	ALF	682	B	OE1	GLN	63	B	3.86478
1tx4	F3	ALF	682	B	NE2	GLN	63	B	2.93247
1tx4	F3	ALF	682	B	MG	MG	681	B	4.53248
1tx4	F3	ALF	682	B	O	HOH	683	B	4.59347
1tx4	F3	ALF	682	B	O	HOH	684	B	2.52276
1tx4	F4	ALF	682	B	N	ALA	15	B	4.82593
1tx4	F4	ALF	682	B	CB	LYS	18	B	4.78843
1tx4	F4	ALF	682	B	CG	LYS	18	B	4.96946
1tx4	F4	ALF	682	B	CD	LYS	18	B	4.57537
1tx4	F4	ALF	682	B	CE	LYS	18	B	3.17456
1tx4	F4	ALF	682	B	NZ	LYS	18	B	2.71756
1tx4	F4	ALF	682	B	N	THR	37	B	4.81648
1tx4	F4	ALF	682	B	O	THR	37	B	4.68105
1tx4	F4	ALF	682	B	CB	THR	37	B	4.45965
1tx4	F4	ALF	682	B	OG1	THR	37	B	4.66259
1tx4	F4	ALF	682	B	C	THR	60	B	4.18452
1tx4	F4	ALF	682	B	O	THR	60	B	3.29261
1tx4	F4	ALF	682	B	N	ALA	61	B	4.45773
1tx4	F4	ALF	682	B	CA	ALA	61	B	3.68524
1tx4	F4	ALF	682	B	C	ALA	61	B	3.77238
1tx4	F4	ALF	682	B	O	ALA	61	B	4.92315
1tx4	F4	ALF	682	B	CB	ALA	61	B	4.78574
1tx4	F4	ALF	682	B	N	GLY	62	B	3.08064
1tx4	F4	ALF	682	B	CA	GLY	62	B	3.9967
1tx4	F4	ALF	682	B	OE1	GLN	63	B	4.70649
1tx4	F4	ALF	682	B	MG	MG	681	B	3.31464
1tx4	F4	ALF	682	B	O	HOH	683	B	4.9002
1tx4	F4	ALF	682	B	O	HOH	684	B	2.58322
1tx4	F4	ALF	682	B	O	HOH	685	B	2.61153

### Sheet: sidebyside
System	Fluoride atom	Partner atom	Residue	Res.Number	Chain	Dist, A		System	Fluoride atom	Partner atom	Residue	Res.Number	Chain	Dist, A		LEGEND
1ow3, MgF	F1	N	ALA	15	B	3.90592		1tx4, AlF4	F1	O	ASP	13	B	3.97118			absent interactions
1ow3, MgF	F1	NZ	LYS	18	B	2.63253		1tx4, AlF4	F1	N	ALA	15	B	3.13829		THR	new atoms/residues, not present in the list of interaction for the other structure
1ow3, MgF	F1	N	GLY	62	B	2.68513		1tx4, AlF4	F1	NZ	LYS	18	B	3.29758		HOH	water molecules
1ow3, MgF	F1	OE1	GLN	63	B	3.95906		1tx4, AlF4	F1	N	GLY	62	B	2.955		3.87163	suspicious distances
1ow3, MgF	F1	O	HOH	683	B	2.87111		1tx4, AlF4	F1	OE1	GLN	63	B	3.45598
1ow3, MgF	F2	NH2	ARG	85	A	3.8423		1tx4, AlF4	F1	NE2	GLN	63	B	3.0249
1ow3, MgF	F2	N	THR	37	B	2.68502		1tx4, AlF4	F1	O	HOH	684	B	2.62195
1ow3, MgF	F2	OG1	THR	37	B	2.83918		1tx4, AlF4	F2	NH2	ARG	85	A	3.60637
1ow3, MgF	F2	MG	MG	681	B	1.93972		1tx4, AlF4	F2	N	THR	37	B	2.6429
1ow3, MgF	F2	O	HOH	683	B	2.72683		1tx4, AlF4	F2	O	THR	37	B	3.85265
1ow3, MgF	F2	O	HOH	684	B	2.95388		1tx4, AlF4	F2	OG1	THR	37	B	3.09389
1ow3, MgF	F2	O	HOH	685	B	2.9193		1tx4, AlF4	F2	MG	MG	681	B	2.30079
1ow3, MgF	F3	NE	ARG	85	A	2.59635		1tx4, AlF4	F2	O	HOH	683	B	2.99691
1ow3, MgF	F3	NH2	ARG	85	A	3.23577		1tx4, AlF4	F2	O	HOH	684	B	2.34517
1ow3, MgF	F3	N	ALA	15	B	3.36886		1tx4, AlF4	F2	O	HOH	685	B	3.20009
1ow3, MgF	F3	OE1	GLN	63	B	3.93865		1tx4, AlF4	F3	NE	ARG	85	A	2.72597
1ow3, MgF	F3	NE2	GLN	63	B	2.73246		1tx4, AlF4	F3	NH2	ARG	85	A	3.0438
1ow3, MgF	F3	O	HOH	683	B	2.84802		1tx4, AlF4	F3	N	ALA	15	B	3.87163
								1tx4, AlF4	F3	OE1	GLN	63	B	3.86478
								1tx4, AlF4	F3	NE2	GLN	63	B	2.93247
								1tx4, AlF4	F3	O	HOH	684	B	2.52276
								1tx4, AlF4	F4	NZ	LYS	18	B	2.71756
								1tx4, AlF4	F4	O	THR	60	B	3.29261
								1tx4, AlF4	F4	N	GLY	62	B	3.08064
								1tx4, AlF4	F4	MG	MG	681	B	3.31464
								1tx4, AlF4	F4	O	HOH	684	B	2.58322
								1tx4, AlF4	F4	O	HOH	685	B	2.61153
System	Fluoride atom	Partner atom	Residue	Res.Number	Chain	Dist, A		System	Fluoride atom	Partner atom	Residue	Res.Number	Chain	Dist, A		System	Fluoride atom	Partner atom	Residue	Res.Number	Chain	Dist, A
1e1r, AlF3	F1	O	ILE	343	C	3.28877		1h8e, AlF4 (D)	F1	O	GLY	157	D	3.73344		1h8e, AlF4 (F)	F1	O	SER	344	B	3.71091
1e1r, AlF3	F1	N	SER	344	C	3.60698		1h8e, AlF4 (D)	F1	N	ALA	158	D	3.86349		1h8e, AlF4 (F)	F1	NH1	ARG	373	B	2.88591
1e1r, AlF3	F1	O	SER	344	C	3.83678		1h8e, AlF4 (D)	F1	N	GLY	159	D	3.30555		1h8e, AlF4 (F)	F1	NH2	ARG	373	B	2.94539
1e1r, AlF3	F1	NH1	ARG	373	C	3.45479		1h8e, AlF4 (D)	F1	NZ	LYS	162	D	3.13728		1h8e, AlF4 (F)	F1	NH1	ARG	189	F	2.66182
1e1r, AlF3	F1	NH2	ARG	373	C	2.82221		1h8e, AlF4 (D)	F1	O	HOH	2120	D	3.19651		1h8e, AlF4 (F)	F1	NH2	ARG	189	F	2.66861
1e1r, AlF3	F1	N	GLY	159	D	3.43084		1h8e, AlF4 (D)	F1	O	HOH	2121	D	3.88381		1h8e, AlF4 (F)	F1	MG	MG	601	F	3.83218
1e1r, AlF3	F1	NH2	ARG	189	D	3.46218		1h8e, AlF4 (D)	F2	NH1	ARG	373	C	3.7471		1h8e, AlF4 (F)	F1	O	HOH	2128	F	2.75608
1e1r, AlF3	F1	O	HOH	2052	D	3.86191		1h8e, AlF4 (D)	F2	OE1	GLU	188	D	2.91278		1h8e, AlF4 (F)	F1	O	HOH	2134	F	3.70679
1e1r, AlF3	F2	O	GLY	157	D	3.81949		1h8e, AlF4 (D)	F2	NH1	ARG	189	D	3.17326		1h8e, AlF4 (F)	F2	NZ	LYS	162	F	2.6305
1e1r, AlF3	F2	NZ	LYS	162	D	2.70666		1h8e, AlF4 (D)	F2	MG	MG	601	D	2.0503		1h8e, AlF4 (F)	F2	O	HOH	2128	F	2.70102
1e1r, AlF3	F2	O	HOH	2050	D	3.00541		1h8e, AlF4 (D)	F2	O	HOH	2120	D	2.53538		1h8e, AlF4 (F)	F2	O	HOH	2130	F	2.55248
1e1r, AlF3	F2	O	HOH	2052	D	3.64762		1h8e, AlF4 (D)	F2	O	HOH	2121	D	3.6391		1h8e, AlF4 (F)	F2	O	HOH	2164	F	3.67474
1e1r, AlF3	F3	NH1	ARG	373	C	2.98034		1h8e, AlF4 (D)	F2	O	HOH	2122	D	2.82057		1h8e, AlF4 (F)	F3	OE1	GLU	188	F	2.98834
1e1r, AlF3	F3	OE1	GLU	188	D	3.83323		1h8e, AlF4 (D)	F2	O	HOH	2125	D	3.1899		1h8e, AlF4 (F)	F3	NH1	ARG	189	F	3.5288
1e1r, AlF3	F3	NH1	ARG	189	D	2.95988		1h8e, AlF4 (D)	F2	O	HOH	2155	D	2.84961		1h8e, AlF4 (F)	F3	MG	MG	601	F	1.93799
1e1r, AlF3	F3	NH2	ARG	189	D	3.86269		1h8e, AlF4 (D)	F3	O	SER	344	C	3.36359		1h8e, AlF4 (F)	F3	O	HOH	2128	F	2.43674
1e1r, AlF3	F3	MG	MG	601	D	2.52042		1h8e, AlF4 (D)	F3	NH1	ARG	373	C	2.99659		1h8e, AlF4 (F)	F3	O	HOH	2129	F	2.63067
1e1r, AlF3	F3	O	HOH	2050	D	3.5731		1h8e, AlF4 (D)	F3	NH2	ARG	373	C	3.10902		1h8e, AlF4 (F)	F3	O	HOH	2130	F	3.23459
1e1r, AlF3	F3	O	HOH	2051	D	3.43412		1h8e, AlF4 (D)	F3	N	GLY	159	D	3.7213		1h8e, AlF4 (F)	F3	O	HOH	2134	F	3.09854
1e1r, AlF3	F3	O	HOH	2052	D	3.05972		1h8e, AlF4 (D)	F3	NH1	ARG	189	D	3.76206		1h8e, AlF4 (F)	F3	O	HOH	2164	F	2.57957
1e1r, AlF3	F3	O	HOH	2072	D	3.66844		1h8e, AlF4 (D)	F3	NH2	ARG	189	D	3.03155		1h8e, AlF4 (F)	F4	N	SER	344	B	3.94417
1e1r, AlF3	F3	O	HOH	2143	D	3.29479		1h8e, AlF4 (D)	F3	O	HOH	2120	D	2.47395		1h8e, AlF4 (F)	F4	NH2	ARG	373	B	3.91325
								1h8e, AlF4 (D)	F4	NZ	LYS	162	D	2.57598		1h8e, AlF4 (F)	F4	N	GLY	159	F	2.78333
								1h8e, AlF4 (D)	F4	MG	MG	601	D	3.44293		1h8e, AlF4 (F)	F4	O	HOH	2128	F	3.02362
								1h8e, AlF4 (D)	F4	O	HOH	2120	D	3.2215
								1h8e, AlF4 (D)	F4	O	HOH	2121	D	2.10429
								1h8e, AlF4 (D)	F4	O	HOH	2155	D	2.53319

### Sheet: InteractionsSorted
System	Fluoride atom	Partner atom	Residue	Res.Number	Chain	Dist, A	System	Fluoride atom	Partner atom	Residue	Res.Number	Chain	Dist, A		LEGEND
1tx4, AlF4	F1	O	ASP	13	B	3.97118										absent interactions
1tx4, AlF4	F1	N	ALA	15	B	3.13829	1ow3, MgF	F1	N	ALA	15	B	3.90592		THR	new atoms/residues, not present in the list of interaction for the other structure
1tx4, AlF4	F1	NZ	LYS	18	B	3.29758	1ow3, MgF	F1	NZ	LYS	18	B	2.63253		HOH	water molecules
1tx4, AlF4	F1	N	GLY	62	B	2.955	1ow3, MgF	F1	N	GLY	62	B	2.68513		3.87163	suspicious distances
1tx4, AlF4	F1	OE1	GLN	63	B	3.45598	1ow3, MgF	F1	OE1	GLN	63	B	3.95906
1tx4, AlF4	F1	NE2	GLN	63	B	3.0249
1tx4, AlF4	F1	O	HOH	684	B	2.62195	1ow3, MgF	F1	O	HOH	683	B	2.87111
1tx4, AlF4	F2	NH2	ARG	85	A	3.60637	1ow3, MgF	F2	NH2	ARG	85	A	3.8423
1tx4, AlF4	F2	N	THR	37	B	2.6429	1ow3, MgF	F2	N	THR	37	B	2.68502
1tx4, AlF4	F2	O	THR	37	B	3.85265
1tx4, AlF4	F2	OG1	THR	37	B	3.09389	1ow3, MgF	F2	OG1	THR	37	B	2.83918
1tx4, AlF4	F2	MG	MG	681	B	2.30079	1ow3, MgF	F2	MG	MG	681	B	1.93972
1tx4, AlF4	F2	O	HOH	683	B	2.99691	1ow3, MgF	F2	O	HOH	683	B	2.72683
1tx4, AlF4	F2	O	HOH	684	B	2.34517	1ow3, MgF	F2	O	HOH	684	B	2.95388
1tx4, AlF4	F2	O	HOH	685	B	3.20009	1ow3, MgF	F2	O	HOH	685	B	2.9193
1tx4, AlF4	F3	NE	ARG	85	A	2.72597	1ow3, MgF	F3	NE	ARG	85	A	2.59635
1tx4, AlF4	F3	NH2	ARG	85	A	3.0438	1ow3, MgF	F3	NH2	ARG	85	A	3.23577
1tx4, AlF4	F3	N	ALA	15	B	3.87163	1ow3, MgF	F3	N	ALA	15	B	3.36886
1tx4, AlF4	F3	OE1	GLN	63	B	3.86478	1ow3, MgF	F3	OE1	GLN	63	B	3.93865
1tx4, AlF4	F3	NE2	GLN	63	B	2.93247	1ow3, MgF	F3	NE2	GLN	63	B	2.73246
1tx4, AlF4	F3	O	HOH	684	B	2.52276	1ow3, MgF	F3	O	HOH	683	B	2.84802
1tx4, AlF4	F4	NZ	LYS	18	B	2.71756
1tx4, AlF4	F4	O	THR	60	B	3.29261
1tx4, AlF4	F4	N	GLY	62	B	3.08064
1tx4, AlF4	F4	MG	MG	681	B	3.31464
1tx4, AlF4	F4	O	HOH	684	B	2.58322
1tx4, AlF4	F4	O	HOH	685	B	2.61153
System	Fluoride atom	Partner atom	Residue	Res.Number	Chain	Dist, A	System	Fluoride atom	Partner atom	Residue	Res.Number	Chain	Dist, A
1h8e, AlF4 (D)	F1	O	GLY	157	D	3.73344	1e1r, AlF3	F2	O	GLY	157	D	3.81949
1h8e, AlF4 (D)	F1	N	ALA	158	D	3.86349
1h8e, AlF4 (D)	F1	N	GLY	159	D	3.30555
1h8e, AlF4 (D)	F1	NZ	LYS	162	D	3.13728	1e1r, AlF3	F2	NZ	LYS	162	D	2.70666
1h8e, AlF4 (D)	F1	O	HOH	2120	D	3.19651	1e1r, AlF3	F2	O	HOH	2050	D	3.00541
1h8e, AlF4 (D)	F1	O	HOH	2121	D	3.88381	1e1r, AlF3	F2	O	HOH	2052	D	3.64762
1h8e, AlF4 (D)	F2	NH1	ARG	373	C	3.7471	1e1r, AlF3	F3	NH1	ARG	373	C	2.98034
1h8e, AlF4 (D)	F2	OE1	GLU	188	D	2.91278	1e1r, AlF3	F3	OE1	GLU	188	D	3.83323
1h8e, AlF4 (D)	F2	NH1	ARG	189	D	3.17326	1e1r, AlF3	F3	NH1	ARG	189	D	2.95988
1h8e, AlF4 (D)	F2	MG	MG	601	D	2.0503	1e1r, AlF3	F3	NH2	ARG	189	D	3.86269
1h8e, AlF4 (D)	F2	O	HOH	2120	D	2.53538	1e1r, AlF3	F3	MG	MG	601	D	2.52042
1h8e, AlF4 (D)	F2	O	HOH	2121	D	3.6391	1e1r, AlF3	F3	O	HOH	2050	D	3.5731
1h8e, AlF4 (D)	F2	O	HOH	2122	D	2.82057	1e1r, AlF3	F3	O	HOH	2051	D	3.43412
1h8e, AlF4 (D)	F2	O	HOH	2125	D	3.1899	1e1r, AlF3	F3	O	HOH	2052	D	3.05972
1h8e, AlF4 (D)	F2	O	HOH	2155	D	2.84961	1e1r, AlF3	F3	O	HOH	2072	D	3.66844
							1e1r, AlF3	F3	O	HOH	2143	D	3.29479
1h8e, AlF4 (D)	F3	O	SER	344	C	3.36359	1e1r, AlF3	F1	O	SER	344	C	3.83678
							1e1r, AlF3	F1	N	SER	344	C	3.60698
1h8e, AlF4 (D)	F3	NH1	ARG	373	C	2.99659	1e1r, AlF3	F1	NH1	ARG	373	C	3.45479
1h8e, AlF4 (D)	F3	NH2	ARG	373	C	3.10902	1e1r, AlF3	F1	NH2	ARG	373	C	2.82221
1h8e, AlF4 (D)	F3	N	GLY	159	D	3.7213	1e1r, AlF3	F1	N	GLY	159	D	3.43084
1h8e, AlF4 (D)	F3	NH1	ARG	189	D	3.76206
1h8e, AlF4 (D)	F3	NH2	ARG	189	D	3.03155	1e1r, AlF3	F1	NH2	ARG	189	D	3.46218
							1e1r, AlF3	F1	O	ILE	343	C	3.28877
1h8e, AlF4 (D)	F3	O	HOH	2120	D	2.47395	1e1r, AlF3	F1	O	HOH	2052	D	3.86191
1h8e, AlF4 (D)	F4	NZ	LYS	162	D	2.57598
1h8e, AlF4 (D)	F4	MG	MG	601	D	3.44293
1h8e, AlF4 (D)	F4	O	HOH	2120	D	3.2215
1h8e, AlF4 (D)	F4	O	HOH	2121	D	2.10429
1h8e, AlF4 (D)	F4	O	HOH	2155	D	2.53319

### Sheet: Distances
System	Fluoride atom	Partner atom	Residue	Res.Number	Chain	Dist, A	System	Fluoride atom	Partner atom	Residue	Res.Number	Chain	Dist, A
1tx4, AlF4	F1	O	ASP	13	B	3.97118
1tx4, AlF4	F1	N	ALA	15	B	3.13829	1ow3, MgF	F1	N	ALA	15	B	3.90592			pairs	18
1tx4, AlF4	F1	NZ	LYS	18	B	3.29758	1ow3, MgF	F1	NZ	LYS	18	B	2.63253			shorter in AlF4	8
1tx4, AlF4	F1	N	GLY	62	B	2.955	1ow3, MgF	F1	N	GLY	62	B	2.68513
1tx4, AlF4	F1	OE1	GLN	63	B	3.45598	1ow3, MgF	F1	OE1	GLN	63	B	3.95906
1tx4, AlF4	F1	NE2	GLN	63	B	3.0249
1tx4, AlF4	F1	O	HOH	684	B	2.62195	1ow3, MgF	F1	O	HOH	683	B	2.87111
1tx4, AlF4	F2	NH2	ARG	85	A	3.60637	1ow3, MgF	F2	NH2	ARG	85	A	3.8423
1tx4, AlF4	F2	N	THR	37	B	2.6429	1ow3, MgF	F2	N	THR	37	B	2.68502
1tx4, AlF4	F2	O	THR	37	B	3.85265
1tx4, AlF4	F2	OG1	THR	37	B	3.09389	1ow3, MgF	F2	OG1	THR	37	B	2.83918
1tx4, AlF4	F2	MG	MG	681	B	2.30079	1ow3, MgF	F2	MG	MG	681	B	1.93972
1tx4, AlF4	F2	O	HOH	683	B	2.99691	1ow3, MgF	F2	O	HOH	683	B	2.72683
1tx4, AlF4	F2	O	HOH	684	B	2.34517	1ow3, MgF	F2	O	HOH	684	B	2.95388
1tx4, AlF4	F2	O	HOH	685	B	3.20009	1ow3, MgF	F2	O	HOH	685	B	2.9193
1tx4, AlF4	F3	NE	ARG	85	A	2.72597	1ow3, MgF	F3	NE	ARG	85	A	2.59635
1tx4, AlF4	F3	NH2	ARG	85	A	3.0438	1ow3, MgF	F3	NH2	ARG	85	A	3.23577
1tx4, AlF4	F3	N	ALA	15	B	3.87163	1ow3, MgF	F3	N	ALA	15	B	3.36886
1tx4, AlF4	F3	OE1	GLN	63	B	3.86478	1ow3, MgF	F3	OE1	GLN	63	B	3.93865
1tx4, AlF4	F3	NE2	GLN	63	B	2.93247	1ow3, MgF	F3	NE2	GLN	63	B	2.73246
1tx4, AlF4	F3	O	HOH	684	B	2.52276	1ow3, MgF	F3	O	HOH	683	B	2.84802
1tx4, AlF4	F4	NZ	LYS	18	B	2.71756
1tx4, AlF4	F4	O	THR	60	B	3.29261
1tx4, AlF4	F4	N	GLY	62	B	3.08064
1tx4, AlF4	F4	MG	MG	681	B	3.31464
1tx4, AlF4	F4	O	HOH	684	B	2.58322
1tx4, AlF4	F4	O	HOH	685	B	2.61153
System	Fluoride atom	Partner atom	Residue	Res.Number	Chain	Dist, A	System	Fluoride atom	Partner atom	Residue	Res.Number	Chain	Dist, A			pairs	21
1h8e, AlF4 (D)	F1	O	GLY	157	D	3.73344	1e1r, AlF3	F2	O	GLY	157	D	3.81949			shorter in AlF4	7
1h8e, AlF4 (D)	F1	N	ALA	158	D	3.86349
1h8e, AlF4 (D)	F1	N	GLY	159	D	3.30555
1h8e, AlF4 (D)	F1	NZ	LYS	162	D	3.13728	1e1r, AlF3	F2	NZ	LYS	162	D	2.70666
1h8e, AlF4 (D)	F1	O	HOH	2120	D	3.19651	1e1r, AlF3	F2	O	HOH	2050	D	3.00541
1h8e, AlF4 (D)	F1	O	HOH	2121	D	3.88381	1e1r, AlF3	F2	O	HOH	2052	D	3.64762
1h8e, AlF4 (D)	F2	NH1	ARG	373	C	3.7471	1e1r, AlF3	F3	NH1	ARG	373	C	2.98034
1h8e, AlF4 (D)	F2	OE1	GLU	188	D	2.91278	1e1r, AlF3	F3	OE1	GLU	188	D	3.83323
1h8e, AlF4 (D)	F2	NH1	ARG	189	D	3.17326	1e1r, AlF3	F3	NH1	ARG	189	D	2.95988
1h8e, AlF4 (D)	F2	MG	MG	601	D	2.0503	1e1r, AlF3	F3	NH2	ARG	189	D	3.86269
1h8e, AlF4 (D)	F2	O	HOH	2120	D	2.53538	1e1r, AlF3	F3	MG	MG	601	D	2.52042
1h8e, AlF4 (D)	F2	O	HOH	2121	D	3.6391	1e1r, AlF3	F3	O	HOH	2050	D	3.5731
1h8e, AlF4 (D)	F2	O	HOH	2122	D	2.82057	1e1r, AlF3	F3	O	HOH	2051	D	3.43412
1h8e, AlF4 (D)	F2	O	HOH	2125	D	3.1899	1e1r, AlF3	F3	O	HOH	2052	D	3.05972
1h8e, AlF4 (D)	F2	O	HOH	2155	D	2.84961	1e1r, AlF3	F3	O	HOH	2072	D	3.66844
							1e1r, AlF3	F3	O	HOH	2143	D	3.29479
1h8e, AlF4 (D)	F3	O	SER	344	C	3.36359	1e1r, AlF3	F1	O	SER	344	C	3.83678
							1e1r, AlF3	F1	N	SER	344	C	3.60698
1h8e, AlF4 (D)	F3	NH1	ARG	373	C	2.99659	1e1r, AlF3	F1	NH1	ARG	373	C	3.45479
1h8e, AlF4 (D)	F3	NH2	ARG	373	C	3.10902	1e1r, AlF3	F1	NH2	ARG	373	C	2.82221
1h8e, AlF4 (D)	F3	N	GLY	159	D	3.7213	1e1r, AlF3	F1	N	GLY	159	D	3.43084
1h8e, AlF4 (D)	F3	NH1	ARG	189	D	3.76206
1h8e, AlF4 (D)	F3	NH2	ARG	189	D	3.03155	1e1r, AlF3	F1	NH2	ARG	189	D	3.46218
							1e1r, AlF3	F1	O	ILE	343	C	3.28877
1h8e, AlF4 (D)	F3	O	HOH	2120	D	2.47395	1e1r, AlF3	F1	O	HOH	2052	D	3.86191
1h8e, AlF4 (D)	F4	NZ	LYS	162	D	2.57598
1h8e, AlF4 (D)	F4	MG	MG	601	D	3.44293
1h8e, AlF4 (D)	F4	O	HOH	2120	D	3.2215
1h8e, AlF4 (D)	F4	O	HOH	2121	D	2.10429
1h8e, AlF4 (D)	F4	O	HOH	2155	D	2.53319
